# nanoASM: Long-Read Allele-Specific DNA Methylation Profiling Enables Functional Annotation of Regulatory Noncoding Variants in Human Prostate Tissues

**DOI:** 10.64898/2026.06.17.732357

**Authors:** Yijun Tian, Jodie Wong, Shannon K. McDonnell, Hua Zhong, Lang Wu, Nicholas B. Larson, Brandon J Manley, Liang Wang

## Abstract

Long-read nanopore sequencing enables simultaneous detection of germline variation and native DNA base modifications on individual DNA molecules, providing a unique opportunity to investigate allele-specific epigenetic regulation. Here, we performed whole-genome nanopore sequencing on normal and tumor prostate tissues to characterize differential methylation, methylation entropy, and allele-specific methylation (ASM) associated with noncoding genetic variants. Genome-wide analysis identified extensive cancer-associated differentially methylated regions (DMRs), with hypermethylated DMRs significantly enriched near transcription start sites and transcriptional regulatory regions. Integration with transcriptomic datasets revealed strong inverse relationships between promoter methylation and gene expression, while 5-hydroxymethylcytosine (5hmC) levels positively correlated with transcriptional activity across gene bodies. Using fragment-level methylation patterns enabled by long-read sequencing, we further quantified methylation entropy incorporating both 5mCG and 5hmCG states. Cancer-hypermethylated DMRs exhibited markedly reduced entropy, consistent with clonal fixation of methylation states during tumor progression. Entropy profiling across chromatin annotations demonstrated maximal epigenetic heterogeneity at partially modified enhancer-associated regions. To investigate cis-regulatory genetic effects, we developed a simple ASM framework (nanoASM) that can partition sequencing reads by allelic state and identifies allele-specific DMRs directly from long-read data. Compared with conventional population-level mQTL analysis, ASM demonstrated substantially improved statistical efficiency by leveraging within-individual contrasts and reducing sample-level heterogeneity. Although germline single nucleotide polymorphisms (SNPs) were largely shared between normal and tumor tissues, ASM patterns differed substantially, with tumor-associated ASM regions displaying significantly larger genomic span and stronger allelic methylation differences. Comparative analysis with TCGA prostate mQTL and GTEx prostate eQTL datasets demonstrated substantial concordance between ASM directionality and downstream transcriptional effects, particularly for variants located within DMRs and near transcription start sites. At the IRX4 prostate cancer risk locus, ASM identified an androgen-responsive regulatory domain overlapping AR ChIP-seq and H3K27ac peaks, nominating rs6885084 as a candidate functional variant. At the PSCA locus, ASM anchored by rs4736369 was associated with allele-specific methylation, chromatin activation, transcript abundance, and isoform usage. Together, these findings establish nanopore-based ASM analysis as a powerful approach for resolving functional noncoding variants and their regulatory domains they control in prostate cancer.
