## Supplementary material for "nanoASM: Long-Read Allele-Specific DNA Methylation Profiling Enables Functional Annotation of Regulatory Noncoding Variants in Human Prostate Tissues": TableS1

### Sheet: Sheet1
Metrics	number_of_reads	number_of_bases	number_of_bases_aligned	fraction_bases_aligned	median_read_length	mean_read_length	read_length_stdev	n50	average_identity	median_identity	mean_qual	median_qual
Canc.P01	10379870	72816048129	69791177141	1	6827	7015.1	4883.6	9127	97.4	99.3	19.1	24.9
Canc.P02	7876660	57848662571	55920333485	1	7194	7344.3	4607	9087	97.5	99.3	19.2	24.9
Canc.P03	6830813	46764407478	45241139598	1	6743	6846.1	4619.9	8919	97.6	99.3	19.2	24.9
Canc.P04	7752751	47211139131	45595219404	1	5959	6089.6	4238.2	7995	97.7	99.3	19.1	24.8
Canc.P05	7481006	51431971384	49584778416	1	6748	6875	4339.7	8520	97.4	99.3	19.2	25
Canc.P06	7780098	49443911491	47732861380	1	6213	6355.2	4283.2	8302	97.5	99.3	19.3	25
Canc.P07	7932342	58577041436	56472647661	1	7268	7384.6	4940.5	9240	97.4	99.3	19	24.8
Canc.P08	7106871	50814042802	49297346370	1	7038	7150	4384.7	8883	97.6	99.3	19.4	25
Canc.P09	6809669	47298843983	45794989139	1	6837	6945.8	4533.6	8888	97.5	99.3	19.4	25
Canc.P10	8475980	52780145716	51015892173	1	6184	6227	4170.2	8214	97.7	99.3	19.4	24.9
Canc.P11	7018926	47779144182	46110314200	1	6655	6807.2	4593.5	8832	97.6	99.3	19.4	25
Canc.P12	6703655	43882611285	42438766709	1	6431	6546.1	4498.2	8633	97.7	99.3	19.4	24.9
Canc.P13	6798152	46051907951	44572904924	1	6665	6774.2	4606.1	8872	97.5	99.3	19.4	25
Canc.P14	6920471	51960428085	50448009662	1	7356	7508.2	4606.4	9273	97.4	99.3	19.6	25
Canc.P15	7173317	50917391977	49224497919	1	6942	7098.2	4452.5	8914	97.5	99.3	19.4	25
Norm.P01	9432605	43532707040	42611167486	1	3737	4615.1	4354.9	7986	98	99.5	20.7	27.1
Norm.P02	8752782	45980281251	44935403563	1	5137	5253.2	4636.5	7857	98	99.5	20.5	27.2
Norm.P03	8149992	47411545769	46540045109	1	5773	5817.4	4184.7	7945	98	99.5	20.8	27.2
Norm.P04	10617146	66146743681	64967827982	1	6188	6230.2	4309.2	8511	97.9	99.5	21	27.2
Norm.P05	8814187	52653450821	51689047458	1	5897	5973.7	4237.2	8193	98.1	99.5	21	27.2
Norm.P06	9784400	59355963682	58183472410	1	5976	6066.4	4642	8795	97.8	99.4	20.7	26.8
Norm.P07	9437065	57485148281	56329821053	1	6086	6091.4	4471.4	8549	98	99.5	20.8	27.2
Norm.P08	8794649	50180571462	49032227361	1	5601	5705.8	4505.9	7623	98.1	99.5	20	27
Norm.P09	8579985	43917781480	43010088726	1	4843	5118.6	4366.6	8113	98.1	99.5	21	27.4
Norm.P10	11020189	51175181343	49826587986	1	4208	4643.8	4094.1	7364	98.1	99.5	20.4	27.2
Norm.P11	10052032	56279456664	55181693504	1	5568	5598.8	3776.4	7506	98	99.5	21	27.1
Norm.P12	8498004	47253629064	46087555574	1	5512	5560.6	4650	7992	98	99.5	20.4	27.2
Norm.P13	9299841	47473950478	46544913454	1	4999	5104.8	4206.4	7795	98.1	99.5	20.9	27.2
Norm.P14	9773395	55504867856	54385525124	1	5587	5679.2	4152.5	7758	98	99.5	20.7	27.1
Norm.P15	9647764	45280911505	44057728765	1	3944	4693.4	4403.6	8049	98.1	99.5	20.8	27.4
s1051	4349713	21206768859	20508801605	1	4815	4875.4	3295.5	6366	97.5	99.1	17.8	23.2
s1065	4227063	18516914101	17694677193	1	4271	4380.6	3558.4	5894	97.4	99.1	17.3	23
s1112	14491229	81354949219	77754663392	1	5421	5614.1	3794.1	6735	97.7	99.4	18.5	25.6
s1121	12052563	54942514876	51178331633	0.9	4333	4558.6	4026.5	6267	97.3	99	16.5	22.6
s1126	4859439	20186702672	18517416838	0.9	3840	4154.1	4234.7	6210	97.3	99	16.2	22.4
s112	10084663	49002288299	45139323943	0.9	4607	4859.1	4172.5	7120	97.6	99.1	17.1	22.8
s1136	5498807	27853029261	26870223328	1	4938	5065.3	3951.6	6719	97.5	99.1	17.9	23.3
s1138	11764998	53226402386	50810212237	1	4410	4524.1	3649.7	6308	97.6	99.2	17.8	23.7
s1139	12224866	61069086772	57562905992	0.9	4861	4995.5	3895.1	6949	97.8	99.2	17.7	23.4
s1141	9528556	54071691873	51296674641	0.9	5578	5674.7	4600.5	7615	97.5	99.1	17.2	23.2
s114	14752882	70075873048	64944963262	0.9	4586	4750	3861.2	6172	97.6	99.3	17.8	24.5
s160	14472646	64521064479	59650018163	0.9	4316	4458.1	3880.3	6149	97.8	99.3	17.9	24.6
s205	11744009	47756345415	44285588455	0.9	3504	4066.4	4054.8	6662	96.9	98.8	15.5	21.5
s246	9461505	50711338300	46794574114	0.9	5184	5359.8	4209.3	7326	97.4	99.1	16.6	23
s287	6756462	25044542934	24076267595	1	3275	3706.8	3519.8	6204	97.5	99.1	17.7	23.4
s306	9646826	45914452376	42242204793	0.9	4559	4759.5	4014.6	6338	97.3	99	16.5	22.3
s307	11132070	55713272990	53663218764	1	4940	5004.8	3578.8	6538	97.4	99.1	17.7	23.2
s315	11051940	48056896890	43708810188	0.9	4061	4348.3	3958.8	6433	96.6	98.7	14.8	20.9
s341	9799751	53329263086	50554952882	0.9	5244	5441.9	3485.6	6501	97.9	99.4	18.6	25.4
s357	12159896	61447132526	58320491169	0.9	4923	5053.3	3835.5	6546	97.6	99.1	17.4	23.4
s376	9859546	44813175758	42011328064	0.9	4439	4545.2	3759.8	6349	97.6	99.1	17.5	23.4
s406	8002616	37251875859	35925885814	1	4508	4655	3663.2	6374	97.3	99.1	17.6	23.1
s424	13353796	69884218136	66630044072	1	5037	5233.3	3794.9	6399	97.4	99.3	18.1	25
s460	10124996	48966996316	46747772130	1	4747	4836.2	3500.9	6357	97.4	99	17.5	23
s474	11950330	64963245746	62125817963	1	5254	5436.1	3687.8	6590	97.6	99.4	18.5	25.2
s497	16229108	78985181926	74296615010	0.9	4756	4866.9	3958.7	6601	97.6	99.1	17.3	23.3
s517	10130913	46482629553	42184488880	0.9	4343	4588.2	4139.9	6608	97.4	99.1	16.5	22.6
s81	11546824	51972620853	46771976648	0.9	4199	4501	4235	6220	96.9	98.9	15.8	21.7
s83	12739990	46496175603	43903258909	0.9	3267	3649.6	3303	5133	97.2	99	17.3	22.9
s86	16326038	71634406064	65843856212	0.9	4151	4387.7	3922.8	6169	97.5	99.1	17.1	22.9
